# *The Incubot*: A 3D Printer-Based Microscope for Long-Term Live Cell Imaging within a Tissue Culture Incubator

**DOI:** 10.1101/2020.05.28.121608

**Authors:** George O. T. Merces, Conor Kennedy, Blanca Lenoci, Emmanuel G. Reynaud, Niamh Burke, Mark Pickering

## Abstract

Commercial live cell imaging systems represent a large financial burden to research groups, while current open source incubator microscopy systems lack adaptability and are sometimes inadequate for complex imaging experimentation. We present here a low-cost microscope designed for inclusion within a conventional tissue culture incubator. The build is constructed using an entry level 3D printer as the basis for the motion control system, with Raspberry Pi imaging and software integration, allowing for reflected, oblique, and fluorescence imaging of live cell monolayers. The open source nature of the design is aimed to facilitate adaptation by both the community at large and by individual researchers/groups. The development of an adaptable and easy-to-use graphic user interface (GUI) allows for the scientist to be at the core of experimental design. Simple modifications of the base GUI code, or generation of an entirely purpose-built script, will allow microscopists to place their experimental design as the priority, as opposed to designing experiments to fit their current equipment. The build can be constructed for a cost of roughly C1000 and thus serves as a low-cost and adaptable addition to the open source microscopy community.
