## Supplemental Parts List for "*The Incubot*: A 3D Printer-Based Microscope for Long-Term Live Cell Imaging within a Tissue Culture Incubator"

### Sheet: Sheet1
Designator	Component	Number	Cost per unit - (€)	Total cost - (€)	Source of materials	Material type
BB	Thorlabs - MB3030/M - Aluminium Breadboard, 300 mm x 300 mm x 12.7 mm, M6 Taps	1	141.38	141.38	https://www.thorlabs.com/thorproduct.cfm?partnumber=MB3030/M	Metal
MBXL300	300mm black MakerBeamXL	4	3.25	13	https://www.makerbeam.com/300mm-4p-black-makerbeamxl-15mmx15mm.html	Metal
MBXL200	200mm black MakerBeamXL	1	2.31	2.31	https://www.makerbeam.com/200mm-4p-black-makerbeamxl-15mmx15mm.html	Metal
MBXL150	150mm black MakerBeamXL	1	16.75	16.75	https://www.makerbeam.com/150mm-4p-black-makerbeamxl-15mmx15mm.html	Metal
MBXL100	100mm black MakerBeamXL	1	1.25	1.25	https://www.makerbeam.com/100mm-4p-black-makerbeamxl-15mmx15mm.html	Metal
MBXL50	50mm black MakerBeamXL	7	0.63	4.38	https://www.makerbeam.com/50mm-4p-black-makerbeamxl-15mmx15mm.html	Metal
MBR	30 cm M3 Compatible Linear Rails with Carriage (MakerBeam)	2	21.5	43	https://www.makerbeam.com/300mm-linear-slide-rail-and-carriage.html	Metal
M6S25	Bright Zinc Plated Steel Hex Bolt, M6 x 25mm	16	0.25	4	https://ie.rs-online.com/web/p/hex-bolts/9173107/	Metal
M5S50	RS PRO Pozidriv Pan Head Bright Zinc Plated Steel Machine Screw, M5, 50mm	3	0.17	0.5	https://ie.rs-online.com/web/p/machine-screws/9087719?cm_mmc=IE-PLA-DS3A-_-google-_-PLA_IE_EN_Fasteners_And_Fixings-_-Screws_And_Bolts%7CMachine_Screws-_-PRODUCT_GROUP&matchtype=&pla-394349412895&gclid=EAIaIQobChMIy_OiiuW35wIVBLTtCh1KJA6REAQYAyABEgJI3vD_BwE&gclsrc=aw.ds	Metal
M3S25	Square Headed Bolts 25 mm (25p) for MakerBeam	6	0.08	0.47	https://www.makerbeam.com/makerbeam-square-headed-bolts-25mm-25p-for-makerbe.html	Metal
M3S12	Square Headed Bolts 12mm (100p) for MakerBeam	9	0.08	0.7317	https://www.makerbeam.com/makerbeam-square-headed-bolts-12mm-100p-for-makerb.html	Metal
M3S6	Square Headed Bolts 6mm (250p) for MakerBeam	68	0.06	3.77	https://www.makerbeam.com/makerbeam-square-headed-bolts-6mm-250p-for-makerbe.html	Metal
M3N	Nuts Regular (250p)	73	0.02	1.31	https://www.makerbeam.com/makerbeam-nuts-regular-250p.html	Metal
MBCB	MakerBeam Corner brackets (MakerBeamXL and OpenBeam compatible)	6	0.58	3.47	https://www.makerbeam.com/makerbeam-corner-brackets-12p.html	Metal
MBXLLB	MakerBeam XL Right Angle Bracket (12p)	4	0.75	2.98	https://www.makerbeam.com/makerbeam-makerbeam-xl-right-angle-bracket-12p.html	Metal
MBXLTB	MakerBeam XL T Bracket (12p)	2	0.75	1.49	https://www.makerbeam.com/makerbeam-makerbeam-xl-t-bracket-12p.html	Metal
M3NT	T-Slot Nuts for MakerBeam (25p)	4	0.2	0.8	https://www.makerbeam.com/t-slot-nuts-for-makerbeamxl-50p.html	Metal
MBXLCC	Corner Cubes Black (12p) - 15mmx15mmx15mm	6	1.25	7.47	https://www.makerbeam.com/openbeam-corner-cubes-black-12p-for-openbeam.html	Metal
X1P	Tronxy X1 3D Printer Printing Machine Educational Desktop Print 3D with 150x150x150mm - X1 (Gearbest)	1	135.84	135.84	https://www.gearbest.com/3d-printers-3d-printer-kits/pp_494194.html?wid=1433363&currency=EUR&vip=4265218&gclid=EAIaIQobChMIluiuttiR5wIVQ7TtCh2BYAQGEAQYASABEgIMqPD_BwE	Other
3DWS	3D-Printed Wheel Spacer, PLA, 0.15 mm Resolution, 25% Infill	1	0.4	0.4	https://www.thingiverse.com/thing:2203872	Polymer
3DXYZC	3D-Printed XYZ Coupler, PLA, 0.15 mm Resolution, 25% Infill	1	1.69	1.69	ONLINE REPOSITORY	Polymer
3DOH	3D-Printed Optics Holder, PLA, 0.15 mm Resolution, 25% Infill	1	1.05	1.05	ONLINE REPOSITORY	Polymer
AUR3	Arduino Uno R3 USB Microcontroller	1	21.49	21.49	https://www.robotshop.com/eu/en/arduino-uno-r3-usb-microcontroller.html?gclid=EAIaIQobChMIufmc4bzB5gIVh6ztCh0yaQzNEAQYAiABEgK-BfD_BwE	Other
CNCMS	KINGPRINT CNC Shield V3.0 Expansion Board for Arduino with 4pcs A4988 Stepper Motor Driver with Heatsink kits for Arduino	1	14.11	14.11	https://www.amazon.co.uk/KINGPRINT-Expansion-Arduino-Stepper-Heatsink/dp/B0799JLFV4/ref=asc_df_B0799JLFV4/?tag=googshopuk-21&linkCode=df0&hvadid=310830238305&hvpos=1o2&hvnetw=g&hvrand=4202945403292490884&hvpone=&hvptwo=&hvqmt=&hvdev=c&hvdvcmdl=&hvlocint=&hvlocphy=9040157&hvtargid=pla-563353773270&psc=1	Other
SMD	Drv8825 Stepper Motor Driver	3	2.75	8.24	https://www.amazon.co.uk/ANGEEK-Drv8825-Stepper-Driver-Printer/dp/B07WRGTC58/ref=sr_1_3_sspa?keywords=DRV8825&qid=1581003378&sr=8-3-spons&psc=1&spLa=ZW5jcnlwdGVkUXVhbGlmaWVyPUFIUVBJNzNQTDU3QU4mZW5jcnlwdGVkSWQ9QTA2OTAzOTgyOUhEUUNGMFhOTklIJmVuY3J5cHRlZEFkSWQ9QTAyNzQyNzQxM0RDTEVZNzA3Q1NLJndpZGdldE5hbWU9c3BfYXRmJmFjdGlvbj1jbGlja1JlZGlyZWN0JmRvTm90TG9nQ2xpY2s9dHJ1ZQ==	Other
USB	30CM Blue USB 2.0 Type A Male to Type B Male Power Data Transmission Cable for UNO R3 MEGA 2560	1	1.52	1.52	https://uk.banggood.com/30CM-Blue-USB-2_0-Type-A-Male-to-Type-B-Male-Power-Data-Transmission-Cable-For-Arduino-p-1306749.html?gmcCountry=IE&currency=EUR&createTmp=1&utm_source=googleshopping&utm_medium=cpc_bgcs&utm_content=zouzou&utm_campaign=pla-ieg-ele-diy1-pc&ad_id=337459540786&gclid=EAIaIQobChMI68n9kL7B5gIVRrTtCh0djwomEAQYAiABEgL-FvD_BwE&cur_warehouse=CN	Other
Pi3B+	Raspberry Pi 3 Model B+ SBC Computer Board	1	38.41	38.41	https://ie.rs-online.com/web/p/processor-microcontroller-development-kits/1373331?cm_mmc=IE-PLA-DS3A-_-google-_-PLA_IE_EN_Semiconductors-_-Semiconductor_Development_Kits%7CProcessor_And_Microcontroller_Development_Kits-_-PRODUCT_GROUP&matchtype=&pla-393439849165&gclid=EAIaIQobChMI4PWHpb7B5gIVjbHtCh3uCwnLEAQYASABEgJla_D_BwE&gclsrc=aw.ds	Other
PiCV2	Raspberry Pi Camera V2 Camera Module, CSI-2, 3280 x 2464 Resolution	1	27.5	27.5	https://ie.rs-online.com/web/p/video-modules/9132664/	Other
RCL	Adafruit Flex Cable for Raspberry Pi Camera - 24" / 610mm [ADA1731]	1	3.1	3.1	https://www.amazon.co.uk/Adafruit-Flex-Cable-Raspberry-Camera/dp/B00M4DAQH8/ref=sr_1_1?keywords=Adafruit+Flex+Cable+for+Raspberry+Pi+Camera+-+24%22+%2F+610mm+%5BADA1731%5D&qid=1579521714&s=electronics&sr=1-1	Other
mSDC	Integral Micro SDHC Card V10 32 GB	1	5.89	5.89	https://www.vikingdirect.ie/en/integral-sdhc-card-v10-32-gb-p-1015415?cm_mmc=Google-_-PLA_GEN_GOOGLE-SHOPPING_technology_GOSC-_-technology-_-1015415&gclid=EAIaIQobChMIovLxr7_B5gIVhbTtCh3jNAk1EAQYBSABEgKuQPD_BwE&gclsrc=aw.ds	Other
LT01	SM1L10 - SM1 Lens Tube, 1.00" Thread Depth, One Retaining Ring Included	1	13.34	13.34	https://www.thorlabs.com/thorproduct.cfm?partnumber=SM1L10	Metal
LT02	SM1L05 - SM1 Lens Tube, 0.50" Thread Depth, One Retaining Ring Included	1	11.79	11.79	https://www.thorlabs.com/thorproduct.cfm?partnumber=SM1L05	Metal
OBJL	Olympus PLN 10X Objective	1	315	315	https://www.edmundoptics.eu/p/olympus-pln-10x-objective/29222/	Metal
SRA	SM1A3 - Adapter with External SM1 Threads and Internal RMS Threads	1	16.82	16.82	https://www.thorlabs.com/thorproduct.cfm?partnumber=SM1A3	Metal
TLCP	CP33/M - SM1-Threaded 30 mm Cage Plate, 0.35" Thick, 2 Retaining Rings, M4 Tap	3	15.35	46.05	https://www.thorlabs.com/thorproduct.cfm?partnumber=CP33/M	Metal
CAR3	Cage Assembly Rod, 3" Long, Ø6 mm	2	5.87	11.74	https://www.thorlabs.com/thorproduct.cfm?partnumber=ER3-P4	Metal
CAR1	Cage Assembly Rod, 1" Long, Ø6 mm	1	4.4925	17.97	https://www.thorlabs.com/thorproduct.cfm?partnumber=ER1-P4	Metal
TL	AC254-050-A - f = 50.0 mm, Ø1" Achromatic Doublet, ARC: 400 - 700 nm	1	73.77	73.77	https://www.thorlabs.com/thorproduct.cfm?partnumber=AC254-050-A	Other
PiCH	3D-Printed Pi Camera Holder, PLA, 0.15 mm Resolution, 15% infill	1	0.51	0.51	ONLINE REPOSITORY	Polymer
LEDHM	3D-Printed LED Holder Mould, PLA, 0.15 mm Resolution, 15% infill	1	6.31	6.31	ONLINE REPOSITORY	Polymer
3DPH	3D-Printed Plate Holder, PLA, 0.15 mm Resolution, 15% infill	1	4.71	4.71	ONLINE REPOSITORY	Polymer
LPF	SCHOTT OG-515, 25.4mm Dia., Long pass Filter	1	33.19	33.19	https://www.edmundoptics.com/p/og-515-25.4mm-dia.-longpass-filter/5560/	Other
DSSil	50 g Silicone (Dragon Skin™ 10 Medium) Cast to LEDHM and Cured	1	2.13	2.13	https://www.benam.co.uk/products/silicone/addition/dragon-skin/dragon-skin-10-medium	Polymer
LEDw, LEDb, LEDr, LEDg	ATPWONZ 300pcs 3mm 5mm 2pin Light Emitting Diodes Round Head LED Lamp Assorted Colour Diodes Resistor Kit	1	5.94	0.1584	https://www.amazon.co.uk/ATPWONZ-300pcs-Emitting-Assorted-Resistor/dp/B06X3VT6TD/ref=asc_df_B06X3VT6TD/?tag=googshopuk-21&linkCode=df0&hvadid=231995364607&hvpos=1o2&hvnetw=g&hvrand=6766138935065738399&hvpone=&hvptwo=&hvqmt=&hvdev=c&hvdvcmdl=&hvlocint=&hvlocphy=9040157&hvtargid=pla-348541696479&psc=1	Other
